# An SR45-dependent exonic splicing enhancer is essential for regulating alternative splicing in Arabidopsis

**DOI:** 10.1101/2025.09.27.678957

**Authors:** Yawen Zhu, WenYujie Shi, Liqun Zhang, Fangsheng Liao, Keyi Yang, Jiaqi Wang, Hui Zhang, Jirong Huang, Weihua Huang

## Abstract

Alternative splicing (AS) is a critical gene regulatory mechanism that underpins developmental plasticity and environmental adaptation in eukaryotes. Although numerous *cis*-elements and *trans*-factors governing AS have been characterized in animals, their functional roles in plants remain largely unexplored. We previously identified the *Arabidopsis sot5* mutant, which exhibits leaf virescence due to a mutation in the conserved 5’ splice site (5’ss) of intron 7. Here, through characterization of a suppressor of *sot5* (*E61*), we found that *E61* harbors a G to A mutation in exon 8 of the *SOT5* gene. Interestingly, this mutation creates a synonymous codon but disrupts the exonic splicing enhancer (ESE) motif (AAGAAGA), thereby reducing the splicing efficiency of the adjacent intron 7. Retention of this intron produces a functional protein that rescues the *sot5* virescent phenotype. We confirmed the causal role of this ESE by using a cytidine base editor (CBE) to convert the ESE sequence to AAGAAAA or AAAAAAA in *sot5*. The edited plants phenocopied the suppressor *E61*. Genetic analyses revealed that mutations of *SR45* encoding an RNA-binding protein but not its paralog *SR45a* similarly rescues the *sot5* phenotype by impairing intron 7 splicing. Furthermore, we demonstrated that SR45 directly binds to the ESE motif *in vitro*, and that mutating the proximal ESEs in intron 2 of another SR45 target, *GPDHC1* (*Glycerol-3-Phosphate Dehydrogenase C1*), recapitulates the splicing defect observed in the *sr45* mutant. These findings establish that SR45 specifically recognizes AAG-repeat ESEs to enhance the splicing of adjacent weak introns, revealing a potent strategy for fine-tuning gene expression through targeted editing of splicing regulatory elements for crop improvement.
