## Supplemental Table1⁓5 for "An SR45-dependent exonic splicing enhancer is essential for regulating alternative splicing in Arabidopsis"

### Sheet: Table S1
Table S1 Segregation of the F2 population from the cross between E61 and sot5.
Phenotype	Observed Number of plants	Expected Number of plants
WT-like	54	52.5
intermediate type	106	105
sot5-like	50	52.5
Total	210	210
χ2=0.105<5.991

### Sheet: Table S2
Table S2 Retended introns in sr45 sot5 compared with sot5
ID	GeneID	chr	strand	riExonStart_0base	riExonEnd	upstreamES	upstreamEE	downstreamES	downstreamEE	IJC_mutant	SJC_mutant	IJC_Control	SJC_Control	PValue	FDR	IncLevel_mutant	IncLevel_Control	IncLevelDifference
5521	AT2G21660	Chr2	-	9265248	9265893	9265248	9265664	9265715	9265893	140511122129	0,0,0	159713471255	0,55,0	0.00460512	0.0462406	1.0,1.0,1.0	1.0,0.948,1.0	0.017
12438	AT5G64460	Chr5	-	25774667	25774928	25774667	25774747	25774820	25774928	8,13,8	97117109	10,9,13	249277321	0.00373991	0.0405396	0.052,0.069,0.047	0.026,0.021,0.026	0.032
9676	AT5G60640	Chr5	-	24371006	24371496	24371006	24371347	24371439	24371496	27,21,72	206171378	22,46,43	423388530	0.000124476	0.00272164	0.075,0.071,0.105	0.031,0.068,0.048	0.035
8116	AT3G11930	Chr3	+	3777105	3777694	3777105	3777224	3777302	3777694	52,55,53	232307367	27,31,43	261336370	0.000588739	0.0105842	0.128,0.105,0.087	0.064,0.057,0.071	0.043
11490	AT4G02725	Chr4	+	1206852	1207436	1206852	1206994	1207206	1207436	56,59,72	322310277	18,36,22	365319275	1.95e-09	2.26e-07	0.08,0.087,0.115	0.024,0.053,0.038	0.056
6879	AT1G65040	Chr1	-	24162832	24163379	24162832	24163023	24163236	24163379	185159237	0,0,0	238201326	6,13,3	5.25e-06	0.000202358	1.0,1.0,1.0	0.952,0.885,0.982	0.06
3289	AT2G25730	Chr2	-	10962966	10963420	10962966	10963257	10963342	10963420	28,11,26	140124130	1,6,12	117116157	1.27e-06	5.73e-05	0.113,0.053,0.113	0.005,0.032,0.046	0.065
12414	AT4G27800	Chr4	-	13852251	13852415	13852251	13852298	13852382	13852415	146147187	566547480	75112112	475657654	2.68e-07	1.55e-05	0.142,0.147,0.199	0.092,0.098,0.099	0.066
1724	AT5G01010	Chr5	-	1278	1646	1278	1459	1571	1646	54,48,65	170161194	25,13,31	123123190	3.88e-05	0.00104674	0.154,0.145,0.161	0.104,0.057,0.085	0.071
9925	AT3G19720	Chr3	-	6851048	6851381	6851048	6851209	6851317	6851381	275333314	6,12,5	197218303	8,25,21	1.35e-05	0.000437061	0.964,0.941,0.973	0.935,0.835,0.893	0.072
11161	AT5G58720	Chr5	-	23719701	23720269	23719701	23720104	23720198	23720269	15,43,28	74,90,111	19,6,22	88118121	0.000622574	0.0109492	0.111,0.227,0.134	0.117,0.03,0.1	0.075
8697	AT2G44920	Chr2	+	18526083	18526338	18526083	18526165	18526277	18526338	39,57,46	132140136	32,31,30	225166159	1.86e-05	0.000558628	0.144,0.189,0.162	0.075,0.096,0.097	0.076
11183	AT4G30160	Chr4	+	14753348	14753766	14753348	14753502	14753725	14753766	159132181	1,1,0	130174154	8,5,8	1.93e-06	8.2e-05	0.988,0.985,1.0	0.89,0.946,0.906	0.077
12401	AT4G27050	Chr4	-	13577742	13578051	13577742	13577789	13577905	13578051	45,50,106	2,0,0	62,46,82	2,1,16	1.2e-05	0.00042084	0.927,1.0,1.0	0.946,0.963,0.742	0.092
3996	AT4G38090	Chr4	-	17883998	17884228	17883998	17884052	17884134	17884228	68,81,85	5,1,7	68,57,71	9,6,13	0.00412412	0.0427746	0.898,0.981,0.887	0.83,0.86,0.779	0.099
10577	AT3G47560	Chr3	-	17525858	17526189	17525858	17525952	17526030	17526189	26,28,28	65,54,73	10,15,27	74,69,94	0.00153267	0.0214011	0.208,0.254,0.201	0.081,0.125,0.159	0.099
6235	AT1G05630	Chr1	+	1685318	1685627	1685318	1685484	1685586	1685627	52,43,69	79,52,72	37,31,34	91,58,74	0.00140774	0.0203369	0.281,0.329,0.363	0.194,0.241,0.214	0.108
9389	AT4G12780	Chr4	+	7513758	7515229	7513758	7513910	7513991	7515229	90,93,162	26,24,36	88,79,119	45,28,47	0.00485518	0.0473234	0.692,0.715,0.745	0.559,0.646,0.621	0.109
1959	AT2G32850	Chr2	-	13935185	13935834	13935185	13935641	13935701	13935834	180146195	17,24,24	113106180	32,25,42	0.000250381	0.0050913	0.883,0.813,0.853	0.716,0.751,0.753	0.11
7818	AT1G31600	Chr1	-	11314623	11315640	11314623	11314994	11315568	11315640	142134195	17,10,19	116132151	21,33,22	0.00192874	0.0251669	0.807,0.87,0.837	0.734,0.667,0.774	0.113
10817	AT3G53270	Chr3	-	19752427	19752676	19752427	19752528	19752618	19752676	115117116	6,4,9	71,56,94	11,10,12	0.00071509	0.0118063	0.923,0.948,0.889	0.801,0.777,0.83	0.117
10312	AT3G29185	Chr3	-	11155953	11156304	11155953	11156072	11156183	11156304	24,12,29	32,25,39	35,18,22	94,94,64	0.000444587	0.00836444	0.301,0.216,0.299	0.176,0.099,0.165	0.125
11264	AT2G32840	Chr2	-	13933290	13933577	13933290	13933370	13933463	13933577	14,0,2	13,14,10	2,0,2	16,20,22	0.00388227	0.040789	0.399,0.0,0.11	0.071,0.0,0.053	0.128
5043	AT1G09160	Chr1	-	2952770	2953418	2952770	2953074	2953162	2953418	44,54,97	4,0,2	43,66,77	8,8,9	0.00010386	0.00247126	0.874,1.0,0.968	0.772,0.838,0.843	0.13
6831	AT3G26680	Chr3	+	9803418	9804282	9803418	9803530	9803607	9804282	16,24,50	0,3,0	26,9,17	2,1,5	0.00422305	0.0432462	1.0,0.841,1.0	0.896,0.856,0.692	0.132
8839	AT2G47060	Chr2	-	19333340	19333655	19333340	19333427	19333522	19333655	48,128,36	72,92,70	22,39,40	79,75,94	0.0037583	0.0405396	0.289,0.459,0.239	0.145,0.241,0.206	0.132
3002	AT3G10300	Chr3	+	3187558	3187844	3187558	3187734	3187825	3187844	78,170,33	130132156	26,46,18	126,99,159	0.00360137	0.0399111	0.271,0.444,0.116	0.114,0.224,0.066	0.142
11091	AT3G58640	Chr3	-	21692426	21692821	21692426	21692693	21692791	21692821	141120123	84,74,82	101,76,108	115,78,137	1.35e-05	0.000437061	0.503,0.494,0.475	0.346,0.37,0.322	0.145
5213	AT1G02160	Chr1	+	411176	411597	411176	411253	411335	411597	43,21,61	70,43,70	23,11,24	65,52,94	2.43e-05	0.000678876	0.284,0.24,0.36	0.186,0.12,0.141	0.146
10407	AT3G43740	Chr3	+	15644587	15644893	15644587	15644659	15644749	15644893	81,40,86	85,81,113	35,10,39	76,73,107	0.000102907	0.00247126	0.373,0.235,0.322	0.223,0.079,0.185	0.148
12508	AT4G30993	Chr4	+	15099298	15099616	15099298	15099410	15099503	15099616	35,39,37	27,33,21	35,36,34	40,45,61	0.00332788	0.0373924	0.444,0.421,0.52	0.35,0.33,0.255	0.15
3321	AT5G23210	Chr5	+	7814472	7815039	7814472	7814578	7814687	7815039	36,24,46	50,53,89	18,15,16	89,89,112	1.14e-08	9.24e-07	0.294,0.207,0.23	0.105,0.089,0.076	0.154
820	AT5G35210	Chr5	-	13474195	13474642	13474195	13474507	13474591	13474642	94107172	40,52,83	68,76,117	60,84,79	0.00024022	0.0050913	0.6,0.568,0.57	0.42,0.367,0.486	0.155
437	AT5G53900	Chr5	-	21882328	21882734	21882328	21882434	21882590	21882734	49,59,47	18,23,24	41,32,41	25,33,33	0.00476713	0.0470319	0.576,0.562,0.495	0.451,0.327,0.383	0.157
2935	AT3G63300	Chr3	+	23384987	23385595	23384987	23385386	23385469	23385595	9,10,13	24,14,76	3,2,2	29,28,51	4.78e-05	0.001209	0.194,0.314,0.099	0.062,0.044,0.025	0.159
3704	AT4G38600	Chr4	-	18041030	18041568	18041030	18041298	18041380	18041568	206180247	70,64,137	106105175	101,75,125	4.42e-05	0.00115239	0.655,0.645,0.538	0.404,0.475,0.475	0.161
7666	AT1G43620	Chr1	-	16429349	16429754	16429349	16429558	16429642	16429754	46,47,68	8,10,7	42,33,50	16,13,16	0.00276562	0.0319626	0.786,0.75,0.861	0.627,0.619,0.666	0.162
1468	AT5G07890	Chr5	-	2519009	2519270	2519009	2519112	2519210	2519270	54,65,55	37,22,25	39,34,45	36,33,39	0.00503186	0.0484616	0.468,0.641,0.57	0.395,0.383,0.41	0.164
5712	AT1G29630	Chr1	+	10350354	10350716	10350354	10350478	10350578	10350716	4,2,16	9,11,14	2,2,2	19,14,14	0.00162988	0.0219762	0.21,0.098,0.406	0.059,0.079,0.079	0.166
11118	AT3G59310	Chr3	-	21922848	21923062	21922848	21922917	21923010	21923062	32,38,21	48,59,38	12,14,17	83,78,84	6.16e-09	5.54e-07	0.291,0.284,0.254	0.082,0.1,0.111	0.179
9626	AT3G13445	Chr3	+	4381486	4381768	4381486	4381588	4381694	4381768	73,50,90	43,31,40	44,26,47	38,58,44	0.00078286	0.0121795	0.498,0.485,0.568	0.404,0.208,0.384	0.185
2645	AT4G05040	Chr4	+	2579600	2580746	2579600	2579722	2579880	2580746	52,22,38	0,1,0	31,36,60	4,10,4	5.84e-07	2.78e-05	1.0,0.917,1.0	0.795,0.643,0.882	0.199
5433	AT1G33270	Chr1	-	12068558	12068925	12068558	12068654	12068828	12068925	41,44,58	67,45,55	13,16,25	70,67,105	9.28e-11	1.5e-08	0.234,0.328,0.345	0.085,0.107,0.106	0.203
3558	AT2G23680	Chr2	+	10066162	10066566	10066162	10066360	10066452	10066566	121,115,89	35,19,20	45,61,28	32,25,17	0.000116819	0.00270018	0.681,0.789,0.733	0.465,0.601,0.505	0.211
266	AT5G66180	Chr5	+	26450357	26450585	26450357	26450425	26450523	26450585	28,17,48	32,26,20	18,19,23	63,43,53	0.000755124	0.0120223	0.345,0.283,0.591	0.147,0.21,0.207	0.218
9084	AT3G26085	Chr3	+	9531001	9531384	9531001	9531042	9531129	9531384	169168163	46,60,43	127133188	113,91,126	1.23e-10	1.66e-08	0.699,0.639,0.705	0.415,0.48,0.485	0.221
10102	AT4G25650	Chr4	-	13081905	13082245	13081905	13082090	13082159	13082245	75,79,91	54,86,85	16,24,44	84,62,67	2.48e-06	0.000100116	0.487,0.386,0.423	0.115,0.209,0.31	0.221
7787	AT4G11830	Chr4	-	7118726	7120476	7118726	7119481	7119577	7120476	90,93,122	14,9,17	148138168	59,57,67	3.92e-09	3.97e-07	0.796,0.863,0.814	0.604,0.596,0.604	0.223
8518	AT2G41540	Chr2	+	17326510	17327455	17326510	17326606	17326795	17327455	151,65,295	1,0,2	109,62,192	14,13,31	0	0	0.987,1.0,0.987	0.796,0.705,0.756	0.239
9922	AT4G37670	Chr4	-	17696058	17696639	17696058	17696396	17696479	17696639	18,7,13	24,12,8	7,4,3	21,21,16	0.000757893	0.0120223	0.325,0.273,0.511	0.176,0.109,0.107	0.239
8516	AT2G41540	Chr2	+	17326510	17327455	17326510	17326606	17326792	17327455	152,66,291	0,0,6	108,64,194	27,7,65	0	0	1.0,1.0,0.96	0.667,0.821,0.599	0.291
7335	AT2G38185	Chr2	+	16000144	16000583	16000144	16000377	16000476	16000583	10,15,24	7,4,8	4,12,12	18,9,16	0.00191541	0.0251669	0.462,0.693,0.643	0.118,0.445,0.311	0.308
5164	AT1G77480	Chr1	-	29114557	29115061	29114557	29114834	29114973	29115061	45,54,50	22,19,22	27,14,15	25,36,33	2.97e-07	1.6e-05	0.514,0.595,0.54	0.358,0.167,0.19	0.311
8741	AT2G45990	Chr2	+	18920623	18920864	18920623	18920686	18920787	18920864	61,83,84	22,34,43	36,47,46	53,86,83	1.9e-14	3.84e-12	0.623,0.593,0.538	0.288,0.246,0.248	0.324
4953	AT1G47490	Chr1	+	17426037	17426340	17426037	17426096	17426209	17426340	58,72,79	15,3,14	46,32,51	33,30,31	6.2e-08	4.56e-06	0.687,0.932,0.762	0.442,0.378,0.483	0.359
6157	AT1G48360	Chr1	+	17872184	17873031	17872184	17872418	17872493	17873031	16,10,27	8,2,14	4,6,29	22,31,21	0.000258026	0.0050913	0.571,0.769,0.562	0.108,0.114,0.479	0.4
9066	AT3G03970	Chr3	-	1028736	1030605	1028736	1029910	1030117	1030605	16,2,7	3,0,0	4,4,3	3,2,2	0.0011888	0.0175989	0.727,1.0,1.0	0.4,0.5,0.429	0.466
3863	AT3G59320	Chr3	-	21925940	21926305	21925940	21926135	21926247	21926305	22,16,23	3,9,1	19,18,36	38,35,70	1.81e-07	1.12e-05	0.807,0.504,0.929	0.222,0.227,0.227	0.521
10267	AT3G45960	Chr3	+	16892755	16893329	16892755	16892946	16893034	16893329	5,25,11	0,2,0	0,7,0	1,0,2	0.00156077	0.0214011	1.0,0.887,1.0	0.0,1.0,0.0	0.629
6119	AT1G07780	Chr1	-	2411823	2412219	2411823	2411929	2412193	2412219	29,24,61	1,3,2	10,16,25	21,25,24	0	0	0.935,0.8,0.938	0.192,0.242,0.342	0.632

### Sheet: Table S3
Table S3. The exon sequences flanking the experimentally validated retained introns in sr45 background.
Gene ID	Gene Symbol	Locus	RIP ratioa	IncLevelDifferenceb	Sequence of the intron and flanking exons with ~50bpc
AT2G45990	ribosomal RNA small subunit methyltransferase G	2:18919315-18921229	2.64922	0.324	GTTCTAAAGCTACTTCAAGATAAACCAGAACATCAGGGCTTGACGCTGCAGTAACTCACGTTCTATATATCTATCAATAATTCTTCTATCTGCATGACTTGGTAATGGTCACCATTAGTTTACAATCCCTATGCATTTTTAATTTGGCCAGTTTCGTGGAAGACAGACTCGCAACGCTGAAAAATGTCATAAAAGAGCCTG
AT1G77480	Eukaryotic aspartyl protease family protein	1:29114557-29117338	5.56559	0.311	GAGAAGCAGAGGATTGGATGGATTTCTTCAGACTGTGACAAACTTCCCAAGTCTGAACCTTTATTCACCTCTTTTTAATATATCATTTGATTTGATTTGTATCGTCTTCTTCTGTTTCATCAAATCAATAATAAAATTTCTCTTTTCTTCTTGTGTTGCCTTGTTGCCTCTGAACTATTCTGTTAACAGTGTGAATCACGACTATGGAGGAGATCTGTCGGAGGAAGCTTATCCAATAG
AT2G41540	GPDHC1	2:17326169-17328902	5.1	0.239	ATCAACCAAGAAAATATTGATTCTTTTGGAGCAAGGAGTTGGTTTGATTGGTAATGCTCAAGTTGGTCTCTCTTTTTTCTTTTCAAATCCAACTTGATTTCTTTGTTCTATATGATCCAAACCCATGTAGTATAAATCTGTAGTGGATTACATAACCACCAGAAAAAATCATTTCTAGTCATTGTTCATTATTGTCTTTGGTTTGTTTGAACTTTCTTGTGTGTGTGGACCATAAGAAGAAGGAATGGTGGGAAGCATTGAGGCAAAGAGTCTGCAATCAAACGGG
AT3G26085	CAAX amino terminal protease family protein	3:9530659-9532587	∞	0.221	TTGGCTCGAACCCTAAGCTATATGATGCTCGAAGAGTACAAGTAAGATTCTTTAATGTTGCCGCTTCTTGGTCCGAACAGATGATCTCTTATACTATAGTCTGTTTATTTTGTCTTTTGGGTTTTAAGTTTGATGTAAGAGCCTCTTCAAGTCGTAAATCACTTAAGAAACTCAAAAG
AT4G11830	PLD2	4:7115793-7121245	2.04334	0.223	CGTTCCGTTAGCTACGAGTAGTGGCTCTTTGATGGTTGAATTGTTACATGGTAACTTAGACATTTGGGTTAAGGAAGCTAAACATCTTCCTAACATGATATGTTACCGTAACAAGCTTGTTGGTGGGATTTCGTTTTCTGAGTTAGGTCGGAGGATTCGTAAAGTGGATGGTGAGAAGTCTTCTAAGTTCACAAGTGATCCTTATG
AT4G25650	TIC55	4:13080900-13083197	2.60657	0.221	TCATGTTCCTTATGCACATTATGGACTGATGCGGTTTCCTAAACCAAAAGGCAAATACATAATTTGTATTTCAAATAGTTGTTTTAATCCTTTTACCAACCTTCAGATTCTTCTTGCAGAGAAGATTGACAGAGAAGGGGGGAAACCACTCGAAATCAACGTTAAAAAA
AT2G23680	Cold acclimation protein WCOR413 family	2:10066162-10067455	6.17418	0.211	CAGTTATGATCACGTTGTTCCTAAGATGGCTCGCGTCCATCGTTGCAGTGTCAGTCATGTCTTTCATATTTTAAACATTTGGATTTATGTTTAATTTTTAATTTTTTAATGTTGGTTTACTTCTTTTATTTGTGTGTAAAGTTTTCTTATGATATTGGATCAAACGAAATGGAAGTACTCAAACAATATAA
a：The RNA were imunopreciptated by SR45-GFP(Xing et. al, 2015)
b:Inclusion Level Difference indicates subtracting the mean IncLevel of the control group(sot5) from the mean IncLevel of the experimental group(sr45 sot5).
b: Blue letters indicate introns, black letters indicate exons and red letters represent the putative AAG-repeat ESE sequences on exons

### Sheet: Table S4
Table S4. Primers used in this study
Primer name	Sequence(5'-3')	Use
A1-F	tGtgtacgatctgtcacac	for SOT5(EMB2279) gene PCR and sequencing
A1-R	CGACTCGTGAAGTAGCTG	for SOT5(EMB2279) gene PCR and sequencing
A2-F	GAGTGGAACCAGGAGAATT	for SOT5(EMB2279) gene PCR and sequencing
A2-R	GCTAGAGCATTAGGGATAG	for SOT5(EMB2279) gene PCR and sequencing
A3-F	tcaacgctattgatgagtag	for SOT5(EMB2279) gene PCR and sequencing
A3-R	cttgcaagcaccatgcatc	for SOT5(EMB2279) gene PCR and sequencing
SOT5-PENTR-F	GAGCCCTTCACCggatccATGGCGGTGACGATTTCGAC	for SOT5 IN7 CDS, E61 CDS and E61 gDNA cloning to pENTR vector
SOT5-PENTR-R	gcgcccacccttcccgggTTACAAGTTATGTGTTCTGGTC	for SOT5 IN7 CDS, E61 CDS and E61 gDNA cloning to pENTR vector
SOT5-XbaⅠ-F	CTCGGTACCCGGGGATCC ATGGCGGTGACGATTTCG	for SOT5 CDS cloning to pCambia 1300-NOS
SOT5-XbaⅠ-R	TGAACGCTGCAGGTCGAC TTACAAGTTATGTGTTCTGG	for SOT5 CDS cloning to pCambia 1300-NOS
SOT5-1-R	CCACCATCATCTTCCTCAAC	for SOT5 gene sequencing
SOT5-EXON8-M3-F	CAGCTTAAAAAGATATGTAGAGTTGCAAAT	for SOT5-M3 cloning pCambia 1300-NOS
SOT5-EXON8-M3-R	ACATATCTTTTTAAGCTGAAATTGGATGGTAT	for SOT5-M3 cloning pCambia 1300-NOS
SOT5-EXON8-M4-F	CAGCTTAAAAAAATATGTAGAGTTGCAAAT	for SOT5-M4 cloning pCambia 1300-NOS
SOT5-EXON8-M4-R	ACATATTTTTTTAAGCTGAAATTGGATGGTAT	for SOT5-M4 cloning pCambia 1300-NOS
SOT5-EXON8-M5-F	CAGCTTAAGAACATATGTAGAGTTGCAAAT	for SOT5-M5 cloning pCambia 1300-NOS
SOT5-EXON8-M5-R	ACATATGTTCTTAAGCTGAAATTGGATGGTAT	for SOT5-M5 cloning pCambia 1300-NOS
SOT5-EXON7-FN	GGTATTGTTGGATCAGCTGC	for SOT5 RT-PCR
SOT5-EXON8-RN	GACGCATGCTTGGATCAGG	for SOT5 RT-PCR
SOT5- EX8-9G--Sg-F	GATT GTATCTTCTTAAGCTGAAAT	sgRNA for SOT5-EX8-9G editing
SOT5- EX8-9G--Sg-R	AAAC ATTTCAGCTTAAGAAGATAC	sgRNA for SOT5-EX8-9G editing
SOT5- IN7-84G -Sg-F	GATT GAAGCTGAAATTGGATGGTA	sgRNA for SOT5-IN7-84G editing
SOT5- IN7-84G -Sg-R	AAAC TACCATCCAATTTCAGCTTC	sgRNA for SOT5-IN7-84G editing
SR45a A2-F（RT-F）	CGCGTCATCACTGTTGAGAA	for T-DNA inertioal mutant genotyping and RT-PCR
SR45a-3UTR-R	cgactcgtcgccaaagcaa	for T-DNA inertioal mutant genotyping and RT-PCR
SR45a A1-F	acaattgggccttttgtgag	for sr45a-CR sequencing
SR45a A1-R	tatcaatatcagcttcggcca	for sr45a-CR sequencing
SR45 B1-F	gggaaaggacacaaattgagc	for sr45-CR sequencing
SR45 B1-R	CTGGGACCACCATCTTTCT	for sr45-CR sequencing
SR45-3UTR-F	AAAGAAGCAGCAGTAACAGC	for SR45 RT PCR
SR45-3UTR-R	cgataaagatggagaaagagag	for SR45 RT PCR
SR30-T-F	atactagtttccaaacgaacgg	for T-DNA inertioal mutant genotyping and RT-PCR
SR30-T-R	GCTATAATCCACAACCCCAGA	for T-DNA inertioal mutant genotyping and RT-PCR
SR45 sgRNA-F	GATTG CTTCGCGAAGCGTCAGTTC	sgRNA for SR45 editing
SR45 sgRNA-R	AAAC GAACTGACGCTTCGCGAAG C	sgRNA for SR45 editing
SR45a sgRNA-F	GATTG CGCTTGGAGAATCGTTCGC	sgRNA for SR45a editing
SR45a sgRNA-R	AAAC GCGAACGATTCTCCAAGCG C	sgRNA for SR45a editing
SR45- MBP-ECORI-F	GGCGGATCTggatccATGGCGAAACCAAGTCGTG	for SR45 CDS cloning to pMal-c5x
SR45- MBP-ECORI-R	ATTACCTGCAGGGAATTCTTAAGTTTTACGAGGTGGAG	for SR45 CDS cloning to pMal-c5x
SOT5-qRT-EX7-F	CTTGTTAATACTCTATGGAAAGAAGG	for qPCR
SOT5-qRT-EX8-R-+1ss	ACATATCTTCTTAAG CATATTGAGCCC	for qPCR
SOT5-qRT-EX8-R--22ss	ACATATCTTCTTAAG CTTCCTGCGCTA	for qPCR
SOT5-qRT-IN7-R	GGATGGTATGAACAAGATCAGCTTTG	for qPCR
at2g23680-RT-F	CTGAATGAGATCCAAGCCGTTG	for RT-PCR
at2g23680-RT-R	CAATAGGAAGGCTAGAGAAGAGG	for RT-PCR
at1g77480-RT-F	CCAAGGGATAATGGTGATCTAT	for RT-PCR
at1g77480-RT-R	TCAAAGCTCTCCATCTGAGACC	for RT-PCR
at4g25650-RT-F	ACGGGTACGATGTCTTGGTGG	for RT-PCR
at4g25650-RT-R	CGACCTGGACTGACCGGAATA	for RT-PCR
at4g11830-RT-F	CAATGGGAGGAGGGTCAAAC	for RT-PCR
at4g11830-RT-R	CCAACAACTCCTATGATCTT	for RT-PCR
at3g26085-CAAX-RT-F	TTGGCTCGAACCCTAAGCTAT	for RT-PCR
at3g26085-CAAX-RT-R	TGATGATCAGACCTAGTGCAGCC	for RT-PCR
at5g53900-RT-F	GGTCCGTGGTGGTAATGGCT	for RT-PCR
at5g53900-RT-R	GAACTTTGCCAGTAATTAGC	for RT-PCR
GPDHC1-EX2EX3-qR	CCATTCCTTCTTCAATCAAAC	for qPCR
GPDHC1-IN2-qR	CTACAGATTTATACTACATGGG	for qPCR
GPDHC1-EX2EX3-mut-qR	CCATTCGAAAAACAATCAAAC	for qPCR
AT2G45990-EX6-qF	CGCTTTGCAGAAGCGTTACTG	for qPCR
AT2G45990-EX7EX8-qR	TTCCACGAAA TGCAGCGTCA	for qPCR
AT2G45990-IN7-qR	CCAAGTCATGCAGATAGAAG	for qPCR
GPDHC1-RT-F	GCTAGGACACAAAACAACTC	for RT-PCR
GPDHC1-RT-R	AGACCCGTTTGATTGCAGAC	for RT-PCR
GPDHC1-EX3-R2	GTTATGATATGTGGAACTGG	for RT-PCR
AT2G45990-RT-F	CAAAGGTGGAAGTTCTAAAG	for RT-PCR
AT2G45990-RT-R	TCCATTTGTCTAATTCAGGC	for RT-PCR
GPDHC1-pENTR-BamH1-F1	GAGCCCTTCACCggatccAAAACCATTTCATAAATGTT	for GPDHC1 cloning
GPDHC1-pENTR-M-R1	CCAAAAGAATCAATATTTTGAAGGTTGATTTTTCTCACCAAA	for mutated GPDHC1 cloning
GPDHC1-pENTR-M-F2	TATTGATTCTTTTGGAGCTTCGAGTTGGTTTGATTGGTAAT	for mutated GPDHC1 cloning
GPDHC1-pENTR-M-R2	AATGGAACCCACCATTCGAAAAACTTATGGTCCACACACACAA	for mutated GPDHC1 cloning
GPDHC1-pENTR-M-F3	ATGGTGGGTTCCATTGAGGCCTCTTCTCTGCAATCAAACGGGTCTG	for mutated GPDHC1 cloning
GPDHC1-pENTR-Sma1-R3	GCGCCCACCCTTcccgggAGGCTGACCAAGAAGGGAAG	for GPDHC1 cloning
M2-GPDHC1-like2-F	AGTTTTTCGAATGGTGGGAAGCATTGAGGC	for mutated GPDHC1 cloning
M2-GPDHC1-LIKE2-R	GCTTCCCACCATTCGAAAAACTTATGGTCCACACACACAA	for mutated GPDHC1 cloning
M3-GPDHC1-LIKE3-F	GGGATCCATTGAGGCAAAATCTCTGCAATCAAACGGGTCTG	for mutated GPDHC1 cloning
M3-GPDHC1-LIKE3-R	GATTTTGCCTCAATGGATCCCACCATTCCTTCTTCTTA	for mutated GPDHC1 cloning

### Sheet: Table S5
Table S5. Gene accession numbers in this study
Locus identifier	Gene symbol
At1g30610	SOT5/EMB2279
AT1G16610	SR45
AT1G07350	SR45a
AT1G09140	SR30
AT2G41540	GPDHC1
AT2g23680	Cold acclimation protein WCOR413 family
AT1G77480	Eukaryotic aspartyl protease family protein
AT4G25650	TIC55-IV
AT4g11830	PLDGAMMA2 (phospholipase D gamma 2)
AT3g26085	CAAX amino terminal protease family protein
AT2G45990	ribosomal RNA small subunit methyltransferase G
